# Thymic keratin 76 shapes skin-specific central tolerance

**DOI:** 10.64898/2026.08.27.747460

**Authors:** Mara Gelmetti, Inês M. Tomás, Roberta Ragazzini, Sara Campinoti, Megan S. F. Soon, Mafalda Cautela, Matteo Vietri Rudan, Marina Torre, Nital Sumaria, Inês Saldanha, Diana Pereira, Norman Yap, Mirjana Efremova, Zewen K. Tuong, Fiona M. Watt, Paola Bonfanti, Daniel J. Pennington, Inês Sequeira

## Abstract

Keratin gene mutations are often associated with inflammatory skin disorders, in which the ensuing immunopathology is generally attributed to disrupted barrier integrity and consequent microbial invasion. Here, we challenge this paradigm by demonstrating a role for keratin 76 (Krt76) in thymic central tolerance to skin-targeting autoimmune responses. We show that transfer of Krt76^-/-^ thymic lobes under the kidney capsules of athymic recipients is sufficient to induce expansion of effector T cells in the secondary lymphoid organs, T cell skin infiltration, and autoantibody reactivity to both skin and oral mucosa tissue. Mechanistically, we demonstrate that loss of thymic Krt76 expression disrupts canonical differentiation of the thymic medulla and impacts the development of post-AIRE-expressing keratinocyte-like mimetic medullary epithelial cells (termed CorneoTECs). Notably, Krt76-expressing CorneoTECs differentially express a specific skin and oral mucosa-associated gene signature, including skin-specific tissue self-antigens (TSAs). Importantly, in the absence of Krt76 this skin and oral mucosa TSA signature is almost entirely lost, and T cell negative selection is affected. Collectively, these data highlight a heretofore unanticipated role for Krt76 in thymic central tolerance to skin and oral mucosa-targeting T cells and suggest that loss-of-keratin-associated skin disorders could also include autoimmune pathologies.
