## Supplementary Table 1 for "Thymic keratin 76 shapes skin-specific central tolerance"

### Sheet: Sheet1
Supplementary Table 1 - Gelmetti et al
Differential gene expression analysis of Krt76-expressing mTECs
	Krt76_MimTECs
1	Clic3
2	Gsta2
3	nan
4	Defb6
5	Dapl1
6	Arhgef10l
7	Pinlyp
8	nan
9	Alox15
10	Gm21057
11	Acot1
12	Trim29
13	nan
14	nan
15	Krt79
16	nan
17	Hemk1
18	Lipm
19	nan
20	Aldh3b2
21	nan
22	nan
23	nan
24	Dmkn
25	Sytl1
26	nan
27	nan
28	nan
29	nan
30	nan
31	nan
32	nan
33	nan
34	Urah
35	nan
36	Il20rb
37	nan
38	nan
39	nan
40	nan
41	nan
42	nan
43	nan
44	nan
45	nan
46	nan
47	Gm26917
48	nan
49	nan
50	nan
51	nan
52	nan
53	nan
54	nan
55	nan
56	nan
57	Ooep
58	nan
59	nan
60	nan
61	nan
62	nan
63	nan
64	nan
65	nan
66	nan
67	nan
68	nan
69	nan
70	nan
71	nan
72	nan
73	nan
74	nan
75	nan
76	nan
77	nan
78	nan
79	nan
80	nan
81	nan
82	nan
83	nan
84	nan
85	nan
86	nan
87	nan
88	nan
89	nan
90	Lypd2
91	nan
92	Timp2
93	nan
94	nan
95	nan
96	nan
97	nan
98	nan
99	nan
